# RNA Methylome Reveals the m^6^A-Mediated Regulation of Flavor Metabolites in Tea Leaves under Solar-Withering

**DOI:** 10.1101/2022.05.12.491608

**Authors:** Chen Zhu, Shuting Zhang, Chengzhe Zhou, Caiyun Tian, Biying Shi, Kai Xu, Linjie Huang, Yun Sun, Yuling Lin, Zhongxiong Lai, Yuqiong Guo

**Author notes:** Corresponding authors. (Guo Y), (Lai Z).

## Abstract

Epitranscriptomic mark *N*^6^-methyladenosine (m^6^A) is the most predominant internal modification in RNAs, which plays pivotal roles in response to diverse stresses. Multiple environmental stresses caused by withering process can greatly influence the accumulation of specialized metabolites and the formation of tea flavor. However, little is known about the effects of m^6^A-mediated regulatory mechanism on flavor-related metabolisms in tea leaves. Here, we explored m^6^A-mediated regulatory mechanism and its impacts on flavonoid and terpenoid metabolisms under solar-withering using integrated RNA methylome and transcriptome. Dynamic changes in global m^6^A levels of tea leaves are mainly controlled by two m^6^A erasers (CsALKBH4A and CsALKBH4B) under solar-withering. Differentially methylated peak (DMP)-associated genes under different shading rates of solar-withering were identified and found to be enriched in terpenoid biosynthesis and spliceosome pathways. Further analyses indicated that CsALKBH4-driven RNA demethylation can not only directly affect the accumulation of volatile terpenoids by mediating the stability and abundance of terpenoid biosynthesis-related genes, but also indirectly influence the contents of flavonoids, catechins, and theaflavins via triggering the alternative splicing (AS)-mediated regulation. Our findings underscored a novel layer of epitranscriptomic gene regulation in tea flavor-related metabolic pathways and established a compelling link between m^6^A-mediated regulatory mechanism and the formation of high-quality flavor in tea leaves under solar-withering.
