## Supplementary material for "RNA Methylome Reveals the m^6^A-Mediated Regulation of Flavor Metabolites in Tea Leaves under Solar-Withering": Table S1

### Sheet: Sheet1
Table S1 A summary of m6A-seq reads in tea leaves under solar-withering with different shading rates
Sample	Number of all reads (IP)	Number of all reads (input)	Number of mapped reads (IP)	Number of mapped reads (Input)	Q20% (IP)	Q20% (Input)	Q30% (IP)	Q30% (Input)
FL1	40288632	69124056	33906913	60500381	93.66	97.21	88.58	92.32
FL2	45373890	66270664	38009708	58376850	94.09	97.26	89.18	92.45
FL3	39502228	71732976	33367532	61949662	94.58	97.15	90.19	92.16
SW1-1	50412706	71774614	41872794	63345009	93.55	97.56	88.18	93.01
SW1-2	44343816	72157168	37466090	63351744	94.13	97.31	89.25	92.49
SW1-3	45212746	63436190	37865675	55748594	94.09	97.25	89.17	92.39
SW2-1	34154968	70172534	28840455	61267970	95.02	96.99	90.98	91.77
SW2-2	37050128	75151166	31274013	67106119	94.02	97.25	89.13	92.45
SW2-3	35587858	72578144	29915153	63820987	93.89	97.3	88.87	92.53
SW3-1	40738800	71330010	34277626	62894713	93.7	97.45	88.46	92.84
SW3-2	39859238	72357104	33617281	63196695	94.83	97.55	90.56	92.99
SW3-3	37794584	69082156	31777686	60173076	93.82	97.66	88.87	93.28
SW4-1	40988204	71136838	34331720	62807491	93.63	97.49	88.39	92.8
SW4-2	44343324	64723252	37390291	56761385	95.13	97.48	91.12	92.83
SW4-3	37880592	65605534	32153046	56689742	94.89	97.42	90.67	92.64
Note: FL, fresh leaves; SW1, solar-withering with high shading rate; SW2, solar-withering with middle shading rate; SW3, solar-withering with low shading rate; SW4, solar-withering with natural sunlight.
