## Supplementary material for "RNA Methylome Reveals the m^6^A-Mediated Regulation of Flavor Metabolites in Tea Leaves under Solar-Withering": Table S2

### Sheet: Sheet1
Table S2 The number of m6A peaks detected in m6A-marked genes
Number of m6A peaks	FL	SW1	SW2	SW3	SW4
1	3342	3078	2818	2682	2719
2	116	94	82	71	88
3	6	3	3	3	3
3+	2	0	0	0	0
Total	3466	3175	2903	2756	2810
Note: FL, fresh leaves; SW1, solar-withering with high shading rate; SW2, solar-withering with middle shading rate; SW3, solar-withering with low shading rate; SW4, solar-withering with natural sunlight.
