## Supplementary material for "RNA Methylome Reveals the m^6^A-Mediated Regulation of Flavor Metabolites in Tea Leaves under Solar-Withering": Table S3

### Sheet: Sheet1
Table S3 Statistics of DMPs under solar-withering with different shading rates
Comparison	Hypermethylated m6A peaks	Hypomethylated m6A peaks	All m6A peaks
FL vs.SW1	203	62	265
FL vs.SW2	130	87	217
FL vs.SW3	111	72	183
FL vs.SW4	112	103	215
Note: DMPs, differentially methylated peaks; FL, fresh leaves; SW1, solar-withering with high shading rate; SW2, solar-withering with middle shading rate; SW3, solar-withering with low shading rate; SW4, solar-withering with natural sunlight.
