## Supplementary material for "RNA Methylome Reveals the m^6^A-Mediated Regulation of Flavor Metabolites in Tea Leaves under Solar-Withering": Table S4

### Sheet: Sheet1
Table S4 DMP-associated genes involved in ribosome pathway
Gene ID	Description	Chromosome	Peak start	Peak end	Length	Pathway	K ID
CSS0004953	large subunit ribosomal protein L10e (RP-L10e)	Chr11	75458701	75458851	151	Ribosome	K02866
CSS0017790	large subunit ribosomal protein L11 (RP-L11)	Chr2	49945866	49946041	176	Ribosome	K02867
CSS0024814	large subunit ribosomal protein L11 (RP-L11)	Chr2	144829319	144829494	176	Ribosome	K02867
CSS0015183	large subunit ribosomal protein L11e (RP-L11e)	Chr7	62600119	62600240	122	Ribosome	K02868
CSS0001372	large subunit ribosomal protein L13e (RP-L13e)	Chr7	184364653	184364803	151	Ribosome	K02873
CSS0036110	large subunit ribosomal protein L17e (RP-L17e)	Chr2	93968685	93968810	126	Ribosome	K02880
CSS0039020	large subunit ribosomal protein L18e (RP-L18e)	Chr13	96542636	96542749	114	Ribosome	K02883
CSS0020221	large subunit ribosomal protein L19 (RP-L19)	Chr6	148838794	148838894	101	Ribosome	K02884
CSS0033691	large subunit ribosomal protein L23 (RP-L23)	Chr6	88985573	88985698	126	Ribosome	K02892
CSS0033218	large subunit ribosomal protein L23Ae (RP-L23Ae)	Contig618	27740	27890	151	Ribosome	K02893
CSS0030271	large subunit ribosomal protein L3 (RP-L3)	Chr3	137494856	137494956	101	Ribosome	K02906
CSS0045814	large subunit ribosomal protein L3 (RP-L3)	Chr3	51542794	51542929	136	Ribosome	K02906
CSS0029217	large subunit ribosomal protein L30 (RP-L30)	Chr5	52606086	52606211	126	Ribosome	K02907
CSS0050070	large subunit ribosomal protein L34 (RP-L34)	Chr15	12653100	12653150	51	Ribosome	K02914
CSS0049520	large subunit ribosomal protein L34e (RP-L34e)	Chr2	77869016	77869066	51	Ribosome	K02915
CSS0026645	large subunit ribosomal protein L36e (RP-L36e)	Chr3	172658678	172658978	301	Ribosome	K02920
CSS0032979	large subunit ribosomal protein L37Ae (RP-L37Ae)	Chr14	35256014	35256064	51	Ribosome	K02921
CSS0029434	large subunit ribosomal protein L37e (RP-L37e)	Chr12	107013894	107013994	101	Ribosome	K02922
CSS0000645	large subunit ribosomal protein L7Ae (RP-L7Ae)	Chr1	221120640	221120704	65	Ribosome	K02936
CSS0003712	large subunit ribosomal protein L7e (RP-L7e)	Contig1058	21276	21351	76	Ribosome	K02937
CSS0047753	large subunit ribosomal protein L9e (RP-L9e)	Chr7	181366945	181366995	51	Ribosome	K02940
CSS0022850	large subunit ribosomal protein LP1 (RP-LP1)	Chr2	202478129	202478303	175	Ribosome	K02942
CSS0034217	small subunit ribosomal protein S1 (RP-S1)	Chr5	192845760	192845810	51	Ribosome	K02945
CSS0025876	small subunit ribosomal protein S10 (RP-S10)	Chr5	11059650	11059750	101	Ribosome	K02946
CSS0047821	small subunit ribosomal protein S10 (RP-S10)	Chr6	34685612	34685787	176	Ribosome	K02946
CSS0035432	small subunit ribosomal protein S11e (RP-S11e)	Chr6	55059669	55059744	76	Ribosome	K02949
CSS0026119	small subunit ribosomal protein S12e (RP-S12e)	Chr6	163255924	163256124	201	Ribosome	K02951
CSS0001019	small subunit ribosomal protein S16 (RP-S16)	Chr14	73404563	73404738	176	Ribosome	K02959
CSS0037355	small subunit ribosomal protein S18e (RP-S18e)	Chr13	90710744	90710794	51	Ribosome	K02964
CSS0036204	small subunit ribosomal protein S20e (RP-S20e)	Chr7	159706775	159706925	151	Ribosome	K02969
CSS0045644	small subunit ribosomal protein S26e (RP-S26e)	Contig1040	254107	254157	51	Ribosome	K02976
CSS0005788	small subunit ribosomal protein S4e (RP-S4e)	Chr4	188346191	188346316	126	Ribosome	K02987
CSS0025554	small subunit ribosomal protein S5e (RP-S5e)	Chr3	45914399	45914517	119	Ribosome	K02989
CSS0013329	small subunit ribosomal protein S9 (RP-S9)	Contig13	396220	396520	301	Ribosome	K02996
Note: DMP-associated genes, differentially methylated peak-associated genes; FL, fresh leaves; SW1, solar-withering with high shading rate; SW2, solar-withering with middle shading rate; SW3, solar-withering with low shading rate; SW4, solar-withering with natural sunlight.
