## Supplementary material for "RNA Methylome Reveals the m^6^A-Mediated Regulation of Flavor Metabolites in Tea Leaves under Solar-Withering": Table S5

### Sheet: Sheet1
Table S5 DMP-associated genes involved in RNA transport pathway
Gene ID	Description	Chromosome	Peak start	Peak end	Length	Pathway	K ID
CSS0034000	eukaryotic translation initiation factor 1A (EIF1A)	Chr7	12365930	12365980	51	RNA transport	K03236
CSS0026984	eukaryotic translation initiation factor 3C (EIF3C)	Chr10	164759877	164759952	76	RNA transport	K03252
CSS0017257	eukaryotic translation initiation factor 4A (EIF4A)	Chr15	12137829	12137949	121	RNA transport	K03257
CSS0028465	cytoplasmic FMR1 interacting protein (CYFIP)	Chr1	4387260	4387310	51	RNA transport	K05749
CSS0032516	GTP-binding nuclear protein Ran (RAN)	Chr14	101036878	101037003	126	RNA transport	K07936
CSS0035063	GTP-binding nuclear protein Ran (RAN)	Chr6	61742399	61742474	76	RNA transport	K07936
CSS0041564	GTP-binding nuclear protein Ran (RAN)	Chr14	13662460	13662635	176	RNA transport	K07936
CSS0013826	RNA-binding motif protein 8A (RBM8A)	Chr11	12713452	12713547	96	RNA transport ;ko03040//Spliceosome	K12876
CSS0010737	protein mago nashi (MAGOH)	Chr1	62257359	62257457	99	RNA transport ;ko03040//Spliceosome	K12877
CSS0026713	THO complex subunit 2 (THOC2)	Chr12	20413798	20413973	176	RNA transport ;ko03040//Spliceosome	K12879
CSS0009129	THO complex subunit 2 (THOC2)	Chr12	20413073	20413223	151	RNA transport ;ko03040//Spliceosome	K12879
CSS0004123	eukaryotic translation initiation factor 4A-3 (EIF4A-3)	Contig796	237532	237607	76	RNA transport ;ko03040//Spliceosome	K13025
CSS0025684	polyadenylate-binding protein (PABPC)	Chr4	29701018	29701068	51	RNA transport	K13126
CSS0009562	polyadenylate-binding protein (PABPC)	Chr4	20492332	20492532	201	RNA transport	K13126
CSS0010103	exportin-1 (XPO1)	Chr7	184634290	184634490	201	RNA transport	K14290
CSS0036951	nuclear pore complex protein 107 (NUP107)	Contig876	25088	25288	201	RNA transport	K14301
CSS0029993	nuclear pore complex protein 54 (NUP54)	Chr10	6695091	6695191	101	RNA transport	K14308
CSS0000776	nuclear pore complex protein 93 (NUP93)	Chr10	156925257	156925374	118	RNA transport	K14309
CSS0014120	nuclear pore complex protein 53 (NUP35)	Chr2	120862196	120862246	51	RNA transport	K14313
CSS0048232	proteinaceous RNase P (PRORP)	Chr11	43156864	43156939	76	RNA transport	K18213
Note: DMP-associated genes, differentially methylated peak-associated genes; FL, fresh leaves; SW1, solar-withering with high shading rate; SW2, solar-withering with middle shading rate; SW3, solar-withering with low shading rate; SW4, solar-withering with natural sunlight.
