## Supplementary material for "RNA Methylome Reveals the m^6^A-Mediated Regulation of Flavor Metabolites in Tea Leaves under Solar-Withering": Table S6

### Sheet: Sheet1
Table S6 DMP-associated genes involved in spliceosome pathway
Gene ID	Description	Chromosome	Peak start	Peak end	Length	Pathway	K ID
CSS0013483	core spliceosomal Sm protein (Sm)	Chr5	7694466	7694606	141	Spliceosome	K11087
CSS0006431	pre-mRNA-splicing factor 18 (Prp18)	Chr11	92485466	92485641	176	Spliceosome	K12817
CSS0025142	RNA-binding protein 25 (RBM25)	Chr6	11188354	11188404	51	Spliceosome	K12822
CSS0014973	splicing factor 3A subunit 3 (SF3A3)	Chr7	179183565	179183640	76	Spliceosome	K12827
CSS0001529	splicing factor 3B subunit 1 (SF3B1)	Chr13	44480346	44480396	51	Spliceosome	K12828
CSS0045131	splicing factor 3B subunit 4 (SF3B4)	Chr2	39829709	39829809	101	Spliceosome	K12831
CSS0012257	splicing factor 3B subunit 4 (SF3B4)	Chr1	198415120	198415170	51	Spliceosome	K12831
CSS0014603	splicing factor 3B subunit 14 (SF3B14)	Chr9	93878568	93878743	176	Spliceosome	K12833
CSS0030976	pre-mRNA-splicing factor 31 (Prp31)	Chr10	18648413	18648613	201	Spliceosome	K12844
CSS0012083	pre-mRNA-splicing factor CDC5 (CDC5)	Chr7	77186769	77186919	151	Spliceosome	K12860
CSS0013014	pleiotropic regulator 1 (PRL1)	Chr9	7966021	7966121	101	Spliceosome	K12862
CSS0013826	RNA-binding protein 8A (RBM8A)	Chr11	12713452	12713547	96	Spliceosome ;ko03013//RNA transport	K12876
CSS0010737	protein mago nashi (MAGOH)	Chr1	62257359	62257457	99	Spliceosome ;ko03013//RNA transport	K12877
CSS0026713	THO complex subunit 2 (THOC2)	Chr12	20413798	20413973	176	Spliceosome ;ko03013//RNA transport	K12879
CSS0009129	THO complex subunit 2 (THOC2)	Chr12	20413073	20413223	151	Spliceosome ;ko03013//RNA transport	K12879
CSS0004123	eukaryotic translation initiation factor 4A-3 (EIF4A-3)	Contig796	237532	237607	76	Spliceosome ;ko03013//RNA transport	K13025
Note: DMP-associated genes, differentially methylated peak-associated genes; FL, fresh leaves; SW1, solar-withering with high shading rate; SW2, solar-withering with middle shading rate; SW3, solar-withering with low shading rate; SW4, solar-withering with natural sunlight.
