## Supplementary material for "RNA Methylome Reveals the m^6^A-Mediated Regulation of Flavor Metabolites in Tea Leaves under Solar-Withering": Table S7

### Sheet: Sheet1
Table S7 DMP-associated genes involved in terpenoid biosynthesis pathway
Gene ID	Description	Chromosome	Peak start	Peak end	Length	Pathway	K ID
CSS0040369	1-deoxy-D-xylulose-5-phosphate synthase (DXS)	Chr12	102864335	102864560	226	Terpenoid backbone biosynthesis	K01662
CSS0026150	isopentenyl diphosphate isomerase (IDI)	Chr7	74628947	74628997	51	Terpenoid backbone biosynthesis	K01823
CSS0047301	farnesyltransferase type-1 subunit alpha (FNTA)	Chr9	45782808	45782983	176	Terpenoid backbone biosynthesis	K05955
CSS0029735	STE24 endopeptidase (STE24)	Chr6	86106657	86106707	51	Terpenoid backbone biosynthesis	K06013
CSS0032284	ditrans,polycis-polyprenyl diphosphate synthase (DHDDS)	Chr11	88935272	88935322	51	Terpenoid backbone biosynthesis	K11778
CSS0007938	geranylgeranyl diphosphate synthase (GGPPS)	Chr1	197074264	197074314	51	Terpenoid backbone biosynthesis	K13789
CSS0017352	geranyl diphosphate synthase (GPPS)	Chr8	11253132	11253207	76	Terpenoid backbone biosynthesis	K14066
CSS0030758	farnesol kinase (FOLK)	Chr4	132068262	132068487	226	Terpenoid backbone biosynthesis	K15892
Note: DMP-associated genes, differentially methylated peak-associated genes; FL, fresh leaves; SW1, solar-withering with high shading rate; SW2, solar-withering with middle shading rate; SW3, solar-withering with low shading rate; SW4, solar-withering with natural sunlight.
