## Supplementary material for "RNA Methylome Reveals the m^6^A-Mediated Regulation of Flavor Metabolites in Tea Leaves under Solar-Withering": Table S8

### Sheet: Sheet1
Table S8 Statistics of AS events under solar-withering with different shading rates
Sample	Skipped exon	Mutually exclusive exons	Alternative 5′ splice site	Alternative 3′ splice site	Retained intron	Total
FL	1795	1673	2575	4669	6195	16907
SW1	1795	1672	2582	4702	6299	17050
SW2	1795	1674	2587	4721	6451	17228
SW3	1803	1680	2591	4786	6458	17318
SW4	1797	1668	2579	4686	6366	17096
Note: AS, alternative splicing; FL, fresh leaves; SW1, solar-withering with high shading rate; SW2, solar-withering with middle shading rate; SW3, solar-withering with low shading rate; SW4, solar-withering with natural sunlight.
