## Supplementary material for "RNA Methylome Reveals the m^6^A-Mediated Regulation of Flavor Metabolites in Tea Leaves under Solar-Withering": Table S9

### Sheet: Sheet1
Table S9 Statistics of DAGs under solar-withering with different shading rates
Comparison	Skipped exon	Mutually exclusive exons	Alternative 5′ splice site	Alternative 3′ splice site	Retained intron	Total
FL vs.SW1	126	115	175	195	446	1057
FL vs.SW2	122	135	214	207	507	1185
FL vs.SW3	204	188	271	288	615	1566
FL vs.SW4	145	158	220	240	579	1342
Note: DAGs, differentially expressed AS genes; FL, fresh leaves; SW1, solar-withering with high shading rate; SW2, solar-withering with middle shading rate; SW3, solar-withering with low shading rate; SW4, solar-withering with natural sunlight.
