## Supplementary material for "RNA Methylome Reveals the m^6^A-Mediated Regulation of Flavor Metabolites in Tea Leaves under Solar-Withering": Table S10

### Sheet: Sheet1
Table S10 DAGs involved in flavonoid biosynthesis pathway
Gene name	Gene ID	Description
CsPAL1	CSS0021474	phenylalanine ammonia-lyase (PAL)
CsPAL2	CSS0034802
CsPAL3	CSS0041448
CsPAL4	CSS0048281
CsC4H1	CSS0002506	cinnamate 4-hydroxylase (C4H)
CsC4H2	CSS0011139
CsC4H3	CSS0029120
CsC4H4	CSS0049143
Cs4CL1	CSS0003013	4-coumarate-CoA ligase (4CL)
Cs4CL2	CSS0006766
Cs4CL3	CSS0010082
Cs4CL4	CSS0011741
Cs4CL5	CSS0016246
CsCHS1	CSS0004474	chalcone synthase (CHS)
CsCHS2	CSS0007714
CsCHS3	CSS0030597
CsCHI1	CSS0015529	chalcone isomerase (CHI)
CsCHI2	CSS0023458
CsCHI3	CSS0050436
CsF3H1	CSS0016177	flavanone-3-hydroxylase (F3H)
CsF3H2	CSS0019002
CsF3'H1	CSS0003562	flavonoid 3'-hydroxylase (F3'H)
CsF3'H2	CSS0014132
CsF3'H3	CSS0021647
CsF3'H4	CSS0022212
CsF3'H5	CSS0030176
CsF3'5'H1	CSS0003998	flavonoid 3',5'-hydroxylase (F3'5'H)
CsF3'5'H2	CSS0018419
CsF3'5'H3	CSS0043644
CsF3'5'H4	CSS0048887
CsF3'5'H5	CSS0048905
CsDFR1	CSS0000672	dihydroflavonol 4-reductase (DFR)
CsDFR2	CSS0005259
CsDFR3	CSS0011557
CsDFR4	CSS0016543
CsLAR1	CSS0004664	leucoanthocyanidin reductase (LAR)
CsLAR2	CSS0009063
CsLAR3	CSS0010040
CsLAR4	CSS0013831
CsLAR5	CSS0026266
CsLAR6	CSS0028235
CsLAR7	CSS0034690
CsLAR8	CSS0041215
CsANS1	CSS0007745	anthocyanidin synthase (ANS)
CsANS2	CSS0010687
CsANS3	CSS0029211
CsANS4	CSS0033075
CsANS5	CSS0045924
CsANS6	CSS0046216
CsANS7	CSS0046529
CsANR1	CSS0005927	anthocyanidin reductase (ANR)
CsANR2	CSS0026943
Note: DAGs, differentially expressed AS genes.
