## Supplementary material for "RNA Methylome Reveals the m^6^A-Mediated Regulation of Flavor Metabolites in Tea Leaves under Solar-Withering": Table S11

### Sheet: Sheet1
Table S11 Primers used in this study
Purpose	Gene name	Classification	Sequence (5'-3')
m6A-IP-qPCR	CsRP-L10e	Forward	GGGCTGTCTCTTCAAGCAATTG
		Reverse	CGGCCGTTAACATTATCATCTCC
	CsEIF4A	Forward	CATCAAATGTTGCCGATCTCCTC
		Reverse	GTTAACACTCACCCACCCCTAG
	CsSm	Forward	GCCGCTAATCTTGTTATGCTGG
		Reverse	CAGGGCCAAACAAATAACCTCAG
	CsDXS	Forward	GATGAACAGAACCACAGTGAGCT
		Reverse	GAACATCATGAGGTTCCTCATCAT
qRT-PCR	CsRP-L10e	Forward	AGATCATTGTCAGCAGGAAGTGG
		Reverse	AATGCTCTTCCAGGTTGACGTT
	CsEIF4A	Forward	GATTGAGAAGGTTATGCGAGCAC
		Reverse	GAGAGCATTTCATCAGCCTCATC
	CsSm	Forward	GTGAAACTGACGCTAAAGGG
		Reverse	CCACCAGCAAAGTCTCGAGATTT
	CsDXS	Forward	GTCTACGAGTCAATGAGCAATGC
		Reverse	CGGAAGGTTTTACTTGACTGCAG
	CsMTA1	Forward	GGTAGTTCGGTCGATGGTTGCG
		Reverse	CATTATCCTCCGCCATGGACTCC
	CsMTA2	Forward	TGGAGATGGCACTGAGGTCCAT
		Reverse	CAATTCCCATCACCATAACCCTG
	CsFIP37	Forward	AAGGAGGTTGTTACTAGATCCAGC
		Reverse	CTGCAGGGTCCTACATTTAGACAT
	CsVIR1	Forward	GACTTCTGATTTACTGCTGGAACG
		Reverse	GAAACCAAGTGCAGAACCAGGATA
	CsALKBH4A	Forward	GACAGACAATATTGCGACCCTTG
		Reverse	GCCACATAAAGGTTTGGACTTGC
	CsALKBH4B	Forward	CCGTATAAATCTTCCAGCGCTTC
		Reverse	CAAGACTTACCTTTCCCGATTGG
	CsALKBH5C	Forward	GCCAGGCATCCTTCAGAATATAAC
		Reverse	ATCCACAACCTTCAAGTCTGATCC
	CsALKBH6	Forward	AGAAGTTACGGTGGAGTACTCTTG
		Reverse	GTTTAGTCCAATCCGCTTCCATG
	CsALKBH11	Forward	CGATGGGAACTATAAAGGGACACT
		Reverse	CATTTGGAACTGGATATGAGCTGG
	CsECT1	Forward	ATCGTCCTCATTCTCATCTCATGG
		Reverse	GTTTGTACTTGCTATCGACCAACC
	CsECT6	Forward	TCTTCACCAGGATATCTTCAGCAG
		Reverse	TCTTCACCAGGATATCTTCAGCAG
	CsCPSF30	Forward	GATCAAGGCAAGGGTCAAGAGAT
		Reverse	CTAAGTTTGTTGATCAGAGCCACC
	Cs4CL	Forward	GGTTCTCTCCATCCACTTGTTGA
		Reverse	GACCCTGTAGCTCTTCCATTCTC
	Cs4CL-a	Forward	CGGAGGAGAATGGAAGAGCTAC
		Reverse	GATCGATGACCCACCTGAAAACT
	CsF3'H	Forward	GAGATGGTAGTGGAGCTGATGGT
		Reverse	CTCCCTCACCATCAGCATCATC
	CsF3'H-a	Forward	GGCTCTTGAGTGGCTGGATC
		Reverse	CTCCCTCACCATCAGCATCATC
	CsF3'H-b	Forward	AATCAGACCTAGCCCAGTTAACC
		Reverse	GAAGAGTTGAGCCCTTTGGAATG
	CsGPX3	Forward	TGATCTAATACAGCGCAGACAG
		Reverse	GCATCATTCATCGCCAAAGTCA
	CsGPX3-a	Forward	GGTAAATCCCGCCATCATGCTTA
		Reverse	GCATCATTCATCGCCAAAGTCA
	CsAPX1	Forward	CCGCATCTAAGGGACATATTCT
		Reverse	AAACTTCAGAGGCTCCTTAGTC
	CsAPX1-a	Forward	GCCGCATCTAAGGGACATATTCT
		Reverse	CCCTAACAGAGAAAACCAACAGG
mRNA stability	CsRP-L10e	Forward	GGGCTGTCTCTTCAAGCAATTG
		Reverse	CGGCCGTTAACATTATCATCTCC
	CsEIF4A	Forward	CATCAAATGTTGCCGATCTCCTC
		Reverse	GTTAACACTCACCCACCCCTAG
	CsSm	Forward	GCCGCTAATCTTGTTATGCTGG
		Reverse	CAGGGCCAAACAAATAACCTCAG
	CsDXS	Forward	GATGAACAGAACCACAGTGAGCT
		Reverse	GAACATCATGAGGTTCCTCATCAT
AS transcript validation	Cs4CL	Forward	ACAGCACCGAATTCAACGAGTATA
		Reverse	GCCTTCATTTCTCAGTACTTTCGG
	Cs4CL-a	Forward	GAGGAGAATGGAAGAGCTACAGG
		Reverse	CTACCACTGCCAACCCATTCTAC
	CsF3'H	Forward	CGGAGTATTTAACATCGGCGATTT
		Reverse	GTTGAGCCCTTTGGAATGAAGTAG
	CsF3'H-a	Forward	CAAGGTGTTGCTTCCGAAAATGAA
		Reverse	TTCTGGTCGAAACTCTAATGGCTC
	CsF3'H-b	Forward	AGCAGTGAACCTAGGGCAACTA
		Reverse	GAGAAAGGTTAACTGGGCTAGGTC
	CsGPX3	Forward	GCTACCCTTGGCATGGAAATAATA
		Reverse	GTCATAGCATCATTCATCGCCAAA
	CsGPX3-a	Forward	CCCTTGGCATGGAAATAATAGCAA
		Reverse	ATCGGCACATCAAGAATCAATG
	CsAPX1	Forward	AAGGATTCAAAGATCTCTCCGAAG
		Reverse	TCAAACTTCAGAGGCTCCTTAGTC
	CsAPX1-a	Forward	GTCCAACCATTGACTTTGTTCCTG
		Reverse	ACAGAGAAAACCAACAGGACACTA
Reference gene	Actin	Forward	GCCATCTTTGATTGGAATGG
		Reverse	GGTGCCACAACCTTGATCTT
Gene silencing	CsALKBH4A	siRNA	GCCUCAAGCUGUUCUUCUATT (sense) UAGAAGAACAGCUUGAGGCTT (antisense)
	CsALKBH4B	siRNA	GAACAAACCAGUGGUAAAUTT (sense) AUUUACCACUGGUUUGUUCTT (antisense)
	Cs4CL-a	siRNA	CCAGUCGUCCGGAGGAGAATT (sense) UUCUCCUCCGGACGACUGGTT (antisense)
	CsF3'H-a	siRNA	GAGUGGCUGGAUCUCCAAGTT (sense) CUUGGAGAUCCAGCCACUCTT (antisense)
	CsAPX1-a	siRNA	CAUUUAUAGUGUCCUGUUGTT (sense) CAACAGGACACUAUAAAUGTT (antisense)
	negative control (NC)	siRNA-NC	UUCUCCGAACGUGUCACGUTT (sense) ACGUGACACGUUCGGAGAATT (antisense)
Note: m6A-IP-qPCR, m6A-immunoprecipitation-qPCR; qRT-PCR, quantitative real-time polymerase chain reaction; AS, alternative splicing.
