## Supplementary material for "RNA Methylome Reveals the m^6^A-Mediated Regulation of Flavor Metabolites in Tea Leaves under Solar-Withering": Table S12

### Sheet: Solar-withering
Table S12 Raw data for qRT-PCR
Sample	CsRB-L10e (EXP)	CsEIF4A (EXP)	CsSm (EXP)	CsDXS (EXP)	CsActin (EXP)	CsMTA1 (EXP)	CsMTA2 (EXP)	CsFIP37 (EXP)	CsVIR1 (EXP)	CsALKBH4A (EXP)	CsALKBH4B (EXP)	CsALKBH5C (EXP)	CsALKBH6 (EXP)	CsALKBH11 (EXP)	CsECT1 (EXP)	CsECT6 (EXP)	CsCPSF30 (EXP)	Cs4CL (EXP)	Cs4CL-a (EXP)	CsF3'H (EXP)	CsF3'H-a (EXP)	CsF3'H-b (EXP)	CsGPX3 (EXP)	CsGPX3-a (EXP)	CsAPX1 (EXP)	CsAPX1-a (EXP)	CsRB-L10e (m6A)	CsEIF4A (m6A)	CsSm (m6A)	CsDXS (m6A)	CsActin (m6A)
FL-rep1	24.01	29.03	28.48	25.71	19.8389	25.64	25.81	26.89	23.28	25.58	25.58	26.63	28.97	26.57	25.32	29.34	28.16	24.97	22.54	41.2	23.32	40.94	23.1	40.48	26.43	25.58	23.44	28.05	24.77	23.93	19.7202
FL-rep2	24.93	29.91	28.56	25.29	19.6179	25.07	25.44	26.94	23.57	25.26	25.26	26.87	28.71	26.43	25.09	29.76	28.09	25.21	22.6	41.48	23.69	41.28	22.94	40.56	26.16	26.06	23.64	28.28	24.82	24.11	19.6067
FL-rep3	24.75	29.45	28.82	25.58	19.6331	25.56	25.61	26.23	23.47	25.51	25.51	26.9	28.8	26.22	25.77	29.62	28.61	25.18	22.86	41.64	23.69	41.04	22.96	40.82	26.46	26.47	23.69	28.12	24.96	23.83	19.7631
SW1-rep1	24.65	28.03	28.02	24.3	20.5874	26.04	26.15	27.04	23.85	25.86	25.97	27.99	29.62	26.93	26.15	30.23	29.18	25.66	24.14	42	24.99	42.58	23.77	40.02	26.9	26.1	25.1	29.5	25.5	25.24	20.1446
SW1-rep2	24.19	28.88	28.59	24.81	19.7999	26.03	26.16	27.14	24.28	25.93	25.6	27.22	29.19	27.24	25.86	30.71	28.82	26.24	24.09	42.11	24.09	41.21	23.82	40.59	26.13	26.55	25.12	29.31	25.95	25.05	20.0252
SW1-rep3	24.55	28.88	28.43	24.94	20.6927	26.352	26.79	27.89	24.56	26.33	26.11	26.93	29.59	26.78	25.73	30.21	28.77	26.3	23.82	42.25	24.27	41.06	22.83	40.43	26.9	26.64	25.44	29.05	25.68	25.24	20.9101
SW2-rep1	24.09	27.27	27.05	24.79	19.5407	26.86	26.12	26.67	23.16	25.27	25.76	27.14	29.86	26.53	25.66	30.2	28.75	26.06	24.12	42.02	24.53	42.6	22.51	39.05	26.78	25.43	25.72	29.61	26.34	25.68	19.5067
SW2-rep2	24.29	28.44	27.32	24.19	20.2324	25.07	26.31	27.71	24.53	25.1	25.53	27.18	29.55	27.01	25.12	30.19	28.77	26.84	24.49	41.59	24.83	42.14	22.68	39.32	26.01	25.98	26.04	30.12	26.11	26.85	20.6327
SW2-rep3	24.03	28.72	27.48	24.03	20.5469	25.76	26.07	27.22	24.28	25.61	25.23	27.03	28.02	26.49	26.54	29.81	28.42	26.02	24.52	41.91	24.44	40.98	23.85	39.48	25.27	25.76	26.12	29.64	26.97	26.79	20.1806
SW3-rep1	22.92	27.05	25.77	22.66	19.5246	25.58	25.89	26.59	23.59	24.55	24.55	26.56	28.53	26.12	25.53	29.3	27.89	26.03	24.15	41.63	24.29	40.14	21.86	37.77	25.86	24.87	27.21	30.85	27.19	26.82	19.1792
SW3-rep2	22.95	26.9	25.86	22.87	19.5432	25.15	25.69	26.85	23.44	24.43	24.43	26.17	28.43	26.06	25.04	29.53	28.15	26.89	24.93	41.65	24.97	40.83	21.63	37.86	25.17	24.28	27.25	30.75	26.94	27.09	20.0023
SW3-rep3	22.83	26.66	25.93	22.97	19.6122	25.58	25.54	26.97	23.58	24.58	24.58	26.51	27.98	26	25.12	29.56	27.87	26.29	24.6	40.68	24.88	40.12	21.81	37.93	25.02	25.05	26.74	31.69	27.33	27.13	19.4985
SW4-rep1	23.57	28.34	27.02	25.29	19.4609	26.07	25.71	27.04	23.55	24.65	25.35	26.29	28.12	26.41	26.76	30.03	27.97	26.85	23.68	42.72	24.03	40.51	23.53	39.02	25.75	25.85	25.88	29.22	26.14	25.45	19.5883
SW4-rep2	23.57	28.01	26.85	23.7	19.8632	25.24	25.79	27.07	23.45	24.79	25.29	26.89	28.44	26.22	25.35	29.34	28.92	24.96	23.7	41.63	24.95	40.92	22.91	38.85	25.78	25.17	25.58	28.84	26.99	25.1	19.96
SW4-rep3	23.71	28.12	26.98	23.58	19.8359	25.41	25.94	26.67	23.85	25.3	24.7	26.51	29.63	26.45	24.11	29.76	27.57	24.97	23.11	40.27	24.14	40.1	21.43	38.98	25.71	25.18	25.98	28.63	26.15	25.01	19.6117
Note: The number indicates the threshold cycle value of qRT-PCR. qRT-PCR, quantitative real-time polymerase chain reaction; EXP, expression level.

### Sheet: CsALKBH4A-silenced
Table S12 Raw data for qRT-PCR
Sample	CsALKBH4A (EXP)	CsRB-L10e (EXP)	CsEIF4A (EXP)	CsSm (EXP)	CsDXS (EXP)	CsActin (EXP)	CsRB-L10e (m6A)	CsEIF4A (m6A)	CsSm (m6A)	CsDXS (m6A)	CsActin (m6A)
Negative control (0h-rep1)	30.85	24.97	22	26.94	23.1	22.1611	23.74	30.96	21.02	29.11	20.6954
Negative control (0h-rep2)	30.75	25.21	22.11	27.28	22.94	22.2076	23.31	30.52	21.1	29.88	20.5715
Negative control (0h-rep3)	30.69	25.18	22.25	27.04	22.96	22.2913	23.18	30.68	21.02	29.65	20.2331
Negative control (12h-rep1)	30.61	25.06	22.18	27.95	23.66	22.2358	23.61	31.09	21.27	29.81	20.6365
Negative control (12h-rep2)	30.82	25.09	22.21	26.95	23.26	22.3465	23.45	30.89	21.57	29.53	20.7315
Negative control (12h-rep3)	30.75	25.4	22.11	26.44	22.51	22.4077	23.54	31.03	21.13	29.73	20.762
Negative control (24h-rep1)	30.72	25.12	21.2	27.68	23.64	22.29	23.86	30.8	21.57	29.64	20.224
Negative control (24h-rep2)	30.84	25.14	22.48	26.94	22.68	22.3322	23.96	31.17	21.44	29.9	21.0615
Negative control (24h-rep3)	30.73	25.22	22.64	26.97	23.02	22.3978	22.91	31.07	20.96	29.52	21.0245
CsALKBH4A-silenced (0h-rep1)	30.85	24.97	22	26.94	23.1	22.1583	23.74	30.96	21.02	29.11	20.7173
CsALKBH4A-silenced (0h-rep2)	30.75	25.21	22.11	27.28	22.94	22.2896	23.31	30.52	21.1	29.88	20.5392
CsALKBH4A-silenced (0h-rep3)	30.69	25.18	22.25	27.04	22.96	22.2122	23.18	30.68	21.02	29.65	20.2435
CsALKBH4A-silenced (12h-rep1)	31.09	25.85	23.32	27.98	24.07	22.1479	22.52	29.85	20.02	28.89	20.1672
CsALKBH4A-silenced (12h-rep2)	31.89	25.96	22.29	27.81	23.58	22.8326	22.95	29.41	20.82	28.69	20.4742
CsALKBH4A-silenced (12h-rep3)	31.03	25.97	22.81	27.06	24.72	22.1595	22.97	29.73	20.23	28.84	20.0786
CsALKBH4A-silenced (24h-rep1)	31.76	26.14	23.13	27.6	24.51	22.4989	22.92	29.88	20.22	28.45	20.3612
CsALKBH4A-silenced (24h-rep2)	31.87	26.12	22.95	27.84	24.68	22.3466	22.11	29.54	20.31	28.48	20.3489
CsALKBH4A-silenced (24h-rep3)	31.97	25.86	22.68	27.98	24.85	22.3545	22.24	29.21	20.16	28.34	19.7399
Note: The number indicates the threshold cycle value of qRT-PCR. qRT-PCR, quantitative real-time polymerase chain reaction; EXP, expression level.
											0
											0

### Sheet: CsALKBH4B-silenced
Table S12 Raw data for qRT-PCR
Sample	CsALKBH4B (EXP)	CsRB-L10e (EXP)	CsEIF4A (EXP)	CsSm (EXP)	CsDXS (EXP)	CsActin (EXP)	CsRB-L10e (m6A)	CsEIF4A (m6A)	CsSm (m6A)	CsDXS (m6A)	CsActin (m6A)
Negative control (0h-rep1)	24.29	21.44	21.99	23.89	25.43	19.6354	23.74	24.81	24.22	27.96	20.6503
Negative control (0h-rep2)	24.7	21.49	22.09	24.96	24.48	19.591	24.31	24.57	24.31	28.14	19.9823
Negative control (0h-rep3)	23.58	22.32	21.27	24.7	24.76	20.4136	23.18	24.64	24.56	27.59	20.8674
Negative control (12h-rep1)	24.71	21.12	21.72	24.84	24.86	19.7553	23.92	24.94	24.73	28.82	20.7801
Negative control (12h-rep2)	24.29	22.49	21.93	24.83	24.93	19.7736	23.95	24.86	24.15	28.21	20.6975
Negative control (12h-rep3)	23.88	21.52	21.87	24.42	24.81	20.3511	23.8	24.78	24.8	27.21	20.6523
Negative control (24h-rep1)	24.7	22.15	22.42	24.91	25.53	20.6395	24.02	24.86	24.56	27.98	20.9385
Negative control (24h-rep2)	24.81	22.53	22.09	24.92	25.91	20.4434	24.11	24.88	24.57	27.68	20.5436
Negative control (24h-rep3)	24.94	22.6	22.59	25.9	24.93	20.5371	23.64	25.01	24.7	28.54	20.8279
CsALKBH4B-silenced (0h-rep1)	24.29	21.44	21.99	23.89	25.43	20.4142	23.74	24.81	24.22	27.96	20.6393
CsALKBH4B-silenced (0h-rep2)	24.7	21.49	22.09	24.96	24.48	19.6114	24.31	24.57	24.31	28.14	20.8757
CsALKBH4B-silenced (0h-rep3)	23.58	21.32	21.27	24.7	24.76	19.6144	23.18	24.64	24.56	27.59	19.9851
CsALKBH4B-silenced (12h-rep1)	24.68	21.68	22.03	24.1	25.17	19.5519	22.59	23.83	23.55	27.29	20.2446
CsALKBH4B-silenced (12h-rep2)	24.19	21.7	22.03	24.72	25.18	19.3043	22.88	24.59	23.93	27.63	20.0879
CsALKBH4B-silenced (12h-rep3)	24.66	22.11	21.54	24.44	25.05	19.6437	22.93	24.74	23.85	27.01	20.3876
CsALKBH4B-silenced (24h-rep1)	25.4	22.2	22.29	24.85	25.85	19.8557	22.74	23.64	23.73	27.49	20.2183
CsALKBH4B-silenced (24h-rep2)	25.01	22.98	21.97	25.64	25.7	20.2313	22.53	24.5	23.94	26.56	19.9506
CsALKBH4B-silenced (24h-rep3)	24.9	22.64	22.98	25.45	25.8	19.913	22.31	23.58	23.09	26.47	20.2811
Note: The number indicates the threshold cycle value of qRT-PCR. qRT-PCR, quantitative real-time polymerase chain reaction; EXP, expression level.
											0
											0

### Sheet: AS transcript-silenced
Table S12 Raw data for qRT-PCR
Sample	Cs4CL-a (Cs4CL-a-silenced; EXP)	CsF3'H-a (CsF3'H-a-silenced; EXP)	CsAPX1-a (CsAPX1-a-silenced; EXP)	CsActin (Cs4CL-a-silenced; EXP)	CsActin (CsF3'H-a-silenced; EXP)	CsActin (CsAPX1-a-silenced; EXP)
Negative control (0h-rep1)	24.97	22.54	23.2	20.7228	20.606	20.3762
Negative control (0h-rep2)	25.21	22.6	23.48	20.9345	20.607	20.1466
Negative control (0h-rep3)	25.18	22.86	23.64	20.8527	20.847	20.0172
Negative control (12h-rep1)	24.66	21.44	24	20.2326	19.9367	20.81
Negative control (12h-rep2)	24.54	21.99	23.11	20.348	20.395	20.1073
Negative control (12h-rep3)	24.9	22.32	23.75	20.5295	19.6783	20.2327
Negative control (24h-rep1)	24.06	23.12	23.32	20.3928	21.2231	19.8439
Negative control (24h-rep2)	24.84	22.99	23.29	19.8504	19.8365	20.1173
Negative control (24h-rep3)	24.02	21.52	23.8	19.6668	20.9004	20.3088
AS transcript-silenced (0h-rep1)	24.97	22.54	23.2	20.8845	20.8469	20.3477
AS transcript-silenced (0h-rep2)	25.21	22.6	23.48	20.9111	20.6114	20.2056
AS transcript-silenced (0h-rep3)	25.18	22.86	23.64	20.7143	20.6016	19.9867
AS transcript-silenced (12h-rep1)	25.25	23.15	24.23	20.5006	20.8983	20.0508
AS transcript-silenced (12h-rep2)	25.16	23.03	23.65	20.5958	20.6943	20.5927
AS transcript-silenced (12h-rep3)	24.97	22.6	23.58	20.3636	20.4274	20.1364
AS transcript-silenced (24h-rep1)	24.94	23.68	23.72	20.1719	21.0588	20.124
AS transcript-silenced (24h-rep2)	24.9	23.7	23.63	20.1073	21.002	19.9836
AS transcript-silenced (24h-rep3)	24.86	23.11	23.47	20.1308	20.5592	19.9224
Note: The number indicates the threshold cycle value of qRT-PCR. qRT-PCR, quantitative real-time polymerase chain reaction; EXP, expression level.

### Sheet: mRNA stability
Table S12 Raw data for qRT-PCR
Sample	CsRB-L10e (CsALKBH4A-silenced)	CsEIF4A (CsALKBH4A-silenced)	CsSm (CsALKBH4A-silenced)	CsDXS (CsALKBH4A-silenced)	CsActin (CsALKBH4A-silenced)	CsRB-L10e (CsALKBH4B-silenced)	CsEIF4A (CsALKBH4B-silenced)	CsSm (CsALKBH4B-silenced)	CsDXS (CsALKBH4B-silenced)	CsActin (CsALKBH4B-silenced)
Negative control (0h-rep1)	24.97	22	26.94	22.54	22.1944	21.44	21.99	24.97	23.2	22.6725
Negative control (0h-rep2)	25.21	22.11	27.28	22.6	22.1283	21.49	22.09	25.21	23.48	21.9291
Negative control (0h-rep3)	25.18	22.25	27.04	22.86	22.3372	22.32	21.27	25.18	23.64	22.0285
Negative control (3h-rep1)	25.83	22.78	27.79	23.27	22.4766	21.15	22.72	25.66	24.78	21.8821
Negative control (3h-rep2)	25.54	22.51	27.28	22.99	22.4372	22.57	22.21	25.44	23.37	21.9633
Negative control (3h-rep3)	25.29	22.9	27.5	22.99	22.0762	22.84	21.98	25.65	23.59	23.2047
Negative control (6h-rep1)	26.55	23.2	28.13	24.16	22.2588	22.98	23.42	26.66	24.28	22.275
Negative control (6h-rep2)	26.31	23.48	28.02	23.21	22.5856	22.73	23.09	26.16	24.29	22.4115
Negative control (6h-rep3)	26.02	23.16	28.48	24.03	22.1756	22.67	23.06	26.15	24.98	22.5435
After actinomycin D treatment (0h-rep1)	24.97	22	26.94	22.54	22.153	21.44	21.99	24.97	23.2	22.2746
After actinomycin D treatment (0h-rep2)	25.21	22.11	27.28	22.6	22.1638	21.49	22.09	25.21	23.48	22.2219
After actinomycin D treatment (0h-rep3)	25.18	22.25	27.04	22.86	22.3431	21.32	21.27	25.18	23.64	22.1335
After actinomycin D treatment (3h-rep1)	26.57	23.28	28.15	23.35	22.5146	22.12	22.92	26.15	24.5	22.1242
After actinomycin D treatment (3h-rep2)	25.76	23.22	28.21	23.78	21.9362	22.68	22.71	25.96	24.17	22.4731
After actinomycin D treatment (3h-rep3)	25.71	22.99	27.81	23.61	22.6892	22.52	22.54	26.22	24.68	22.5727
After actinomycin D treatment (6h-rep1)	26.98	24.13	29.15	24.88	22.3859	23.88	23.73	27.16	24.92	22.6158
After actinomycin D treatment (6h-rep2)	26.93	24.25	29.1	24.48	22.4547	23.61	23.78	27.2	25.49	22.4369
After actinomycin D treatment (6h-rep3)	26.86	24.89	29.1	25.08	22.3594	23.5	23.77	27.27	25.33	22.2973
Note: The number indicates the threshold cycle value of qRT-PCR. qRT-PCR, quantitative real-time polymerase chain reaction.
